# A Pvr–AP-1–Mmp1 signaling pathway is activated in astrocytes upon traumatic brain injury

**DOI:** 10.1101/2023.03.27.534488

**Authors:** Tingting Li, Wenwen Shi, Margaret S. Ho, Yong Q. Zhang

**Affiliations:** Key Laboratory of Molecular and Developmental Biology, Institute of Genetics and Developmental Biology, University of Chinese Academy of Sciences, Chinese Academy of Sciences, Beijing 100101, China; Institute of Neuroscience, National Yang Ming Chiao Tung University, Taipei, Taiwan; Brain Research Center, National Yang Ming Chiao Tung University, Taipei, Taiwan

**Keywords:** TBI, astrocytes, Pvr, RNA-seq, *Drosophila*

## Abstract

Traumatic brain injury (TBI) caused by external mechanical forces is a major health burden worldwide, but the underlying mechanism in glia remains largely unclear. We report herein that *Drosophila* adults exhibit a defective blood-brain-barrier (BBB), elevated innate immune responses, and astrocyte swelling upon consecutive strikes with a high-impact trauma device. RNA sequencing (RNA-seq) analysis of these astrocytes revealed upregulated expression of genes encoding PDGF and VEGF receptor-related (Pvr, a receptor tyrosine kinase (RTK)), adaptor protein complex 1 (AP-1, a transcription factor complex of the c-Jun N-terminal Kinase (JNK) pathway) composed of Jun-related antigen (Jra) and kayak (kay), and matrix metalloproteinase 1 (Mmp1) following TBI. Interestingly, Pvr is both required and sufficient for AP-1 and Mmp1 upregulation, while knockdown of AP-1 expression in the background of Pvr overexpression in astrocytes rescued Mmp1 upregulation upon TBI, indicating that Pvr acts as the upstream receptor for the downstream AP-1–Mmp1 transduction. Moreover, dynamin-associated endocytosis was found to be an important regulatory step in downregulating Pvr signaling. Our results identify a new Pvr–AP-1–Mmp1 signaling pathway in astrocytes in response to TBI, providing potential targets for developing new therapeutic strategies of TBI.

**Main Points:**

- The study provided RNA-seq data of astrocytes following traumatic brain injury (TBI)
- Genes involved in endocytic trafficking are upregulated in astrocytes after TBI
- A new Pvr–AP-1–Mmp1 pathway is activated in astrocytes following TBI.
- Inhibition of endocytosis in astrocytes upregulates the Pvr–AP-1–Mmp1 signaling.
