## Supplementary material for "A Pvr–AP-1–Mmp1 signaling pathway is activated in astrocytes upon traumatic brain injury": Table S1: Table S1 Primer sequence.xlsx

### Sheet: Sheet1
Gene name	Forward sequence	Reverse sequence	Length of products
Pvr	ATGGAATGGTTCACTCCGTCC	GGTTGTGCATTTAGCACTGTCAA	128 bp
Jra	ATCAACTCACCGGATCTGTCA	CCCTGCCGAAGTCCAACTG	154 bp
kay	CCACTTGCTCTCGGACACG	TGGCATTGGGTAGCACCTTTG	80 bp
Mmp1	CCAGTTCGGCTATCTACCCG	CTCGATGGCACTCACCCAG	85 bp
AdoR	GGCCAATGGGCAACAATCAG	CTCAGAAGAGCCGGAAGTGG	106 bp
Alrm	GTGCGGGAATTTGCACGAATG	GCGGTATCTTGGCAATGCTC	120 bp
PGRP-SA	ACGGGCATAGCCTTTATCGG	CTCTGGGTGCTGATCACCTG	155 bp
AttC	CTGCACTGGACTACTCCCACATCA	CGATCCTGCGACTGCCAAAGATTG	121 bp
DiptB	AGGATTCGATCTGAGCCTCAACGG	TGAAGGTATACACTCCACCGGCTC	155 bp
Mtk	CATCAATCAATTCCCGCCACCGAG	AAATGGGTCCCTGGTGACGATGAG	129 bp
RPL28	GCAACCTCTTCGCACCTCAAT	CACGACTCCCAGGGTCTTCT	165 bp
