## Supplementary material for "A Pvr–AP-1–Mmp1 signaling pathway is activated in astrocytes upon traumatic brain injury": Table S2: Table S2 DEGs after TBI.xlsx

### Sheet: Upregulated genes at 4h TBI
Gene Identifier	Gene Name	log2Fold Change	adj. p value
FBgn0267535	asRNA:CR45875	23.0962	2.8e-12
FBgn0023550	FarO	9.31811	2.75e-18
FBgn0286788	Orc1	8.99071	4.78e-15
FBgn0032820	fbp	8.57848	4.53e-15
FBgn0263079	CG43338	8.05729	1.05e-05
FBgn0035144	Kah	7.94019	2.29e-11
FBgn0002563	Lsp1beta	7.82775	3.67e-11
FBgn0029828	CG6067	7.78	1.46e-10
FBgn0034693	CG11073	7.58579	2.86e-11
FBgn0267348	LanB2	7.56004	2.67e-10
FBgn0086265	psd	7.50511	2.31e-09
FBgn0051634	Oatp26F	7.4524	8.74e-08
FBgn0001138	grn	7.38899	7.92e-06
FBgn0040397	CG3655	7.33364	1.71e-19
FBgn0039024	Nepl15	7.25381	0.000846448
FBgn0038419	CG14879	7.14379	2.24e-17
FBgn0030500	Ndc80	7.13018	0.000296853
FBgn0035157	CG13894	7.12357	0.0021908
FBgn0263512	Vsx2	7.11283	2.64e-05
FBgn0031091	Phf7	7.04946	1.06e-05
FBgn0029659	CG16782	7.00471	9.32e-08
FBgn0031886	Nuf2	6.81041	0.000698921
FBgn0265139	Gr2a	6.76816	0.00164656
FBgn0039709	Cad99C	6.72837	7.31e-06
FBgn0010238	Lac	6.62098	4.13e-07
FBgn0034499	Cpr56F	6.60842	1.73e-05
FBgn0039290	CG13654	6.59755	0.00371229
FBgn0029603	CG14053	6.58988	0.000445287
FBgn0011676	Nos	6.5827	1.98e-05
FBgn0030310	PGRP-SA	6.55312	0.00335222
FBgn0002905	mus308	6.50828	0.000304068
FBgn0033657	Sln	6.4698	0.000499595
FBgn0031757	Ucp4C	6.46632	0.00112191
FBgn0270926	AsnS	6.44848	0.00421214
FBgn0033188	Drat	6.44714	2.09e-99
FBgn0261514	NimA	6.44069	0.000927213
FBgn0024944	Oamb	6.33898	0.00827244
FBgn0036627	Gagr	6.33682	0.000579277
FBgn0033033	scaf	6.33236	0.000713855
FBgn0040363	CG11384	6.32141	0.00209579
FBgn0266100	CG44837	6.31313	3.34e-06
FBgn0039806	CG15545	6.28813	0.000212684
FBgn0051646	DIP-theta	6.2773	0.000844598
FBgn0010399	Nmdar1	6.25838	8.13e-06
FBgn0038602	CG7126	6.21595	6.57e-05
FBgn0029568	CG11381	6.17052	1.6e-05
FBgn0045443	mthl11	6.16429	0.000194303
FBgn0046113	GluRIIC	6.1549	0.00664852
FBgn0033129	Tsp42Eh	6.13377	0.00628428
FBgn0028567	robl62A	6.0714	0.00663573
FBgn0040365	CG14628	6.03434	0.000196995
FBgn0267751	asRNA:CR46082	6.0153	0.000196685
FBgn0085374	CG34345	6.00572	1.15e-05
FBgn0033750	CG13151	5.85461	0.0036908
FBgn0086898	dgo	5.84694	0.00689576
FBgn0031275	GABA-B-R3	5.77109	0.00853048
FBgn0031111	Obp19c	5.76628	0.00521718
FBgn0284227	CG46311	5.755	0.00155981
FBgn0035727	CG10063	5.70723	0.000861399
FBgn0029821	CG4020	5.64654	9.65e-26
FBgn0262719	CG43163	5.62933	0.00151099
FBgn0044028	Notum	5.62847	1.43e-05
FBgn0032925	CG9246	5.61814	0.00453821
FBgn0029167	Hml	5.58896	0.00276358
FBgn0041233	Gr59e	5.57623	0.00239667
FBgn0036101	NijA	5.55474	0.00586653
FBgn0085464	CG34435	5.5421	0.00715665
FBgn0034639	CG15673	5.51147	2.49e-06
FBgn0038693	unc79	5.4804	2.38e-05
FBgn0031756	CG13992	5.44387	2.24e-08
FBgn0004556	Dbp73D	5.422	7.41e-07
FBgn0036289	CG10657	5.34144	0.00117943
FBgn0033921	tej	5.29919	0.00296943
FBgn0028789	Doc1	5.24823	0.00175711
FBgn0039747	AdoR	5.22591	1.87e-21
FBgn0038165	Task6	5.18128	8.54e-05
FBgn0266819	asRNA:CR45281	5.17299	0.00715106
FBgn0050280	CG30280	5.09683	0.000274443
FBgn0028481	CG4341	5.0619	0.00155981
FBgn0035430	CG12009	5.05821	3.4e-05
FBgn0011722	Tig	5.04937	8.28e-07
FBgn0263442	asRNA:CR43465	4.95876	0.000121405
FBgn0265919	lncRNA:CR44708	4.94894	5.72e-07
FBgn0030309	CG1572	4.92869	4.7e-08
FBgn0023541	Cyp4d14	4.91554	0.00047242
FBgn0036031	CG6761	4.91443	3.36e-07
FBgn0029606	CG14052	4.87611	0.00329306
FBgn0029924	CG4586	4.8635	0.00990375
FBgn0050181	ppk3	4.8423	0.00304158
FBgn0039704	neo	4.79856	0.00101742
FBgn0035168	cep290	4.7498	0.000851823
FBgn0264598	PsGEF	4.74521	4.69e-05
FBgn0035049	Mmp1	4.71763	5.57e-38
FBgn0038851	dmrt93B	4.71485	2.56e-14
FBgn0004567	slp2	4.6951	1.46e-05
FBgn0027581	CG6191	4.64873	0.00584761
FBgn0040609	CG3348	4.5676	6.14e-13
FBgn0033358	spab	4.53931	8.91e-06
FBgn0005660	Ets21C	4.46654	1.48e-09
FBgn0039415	CG6142	4.44136	8.91e-06
FBgn0053265	Muc68E	4.34313	0.000667968
FBgn0030927	CG15046	4.34163	0.000119949
FBgn0039530	Tusp	4.31857	0.00947246
FBgn0030078	CG10970	4.19592	0.00449038
FBgn0035934	TrpA1	4.18513	0.00117508
FBgn0052319	Naa30B	4.16877	0.00960035
FBgn0050281	CG30281	4.11086	1.44e-05
FBgn0003062	Fib	4.09928	0.00837846
FBgn0052476	mthl14	4.05666	0.000737558
FBgn0025355	SuUR	4.0304	1.22e-18
FBgn0266540	CG45101	4.0304	1.22e-18
FBgn0032731	Swip-1	3.98978	4.11e-28
FBgn0267712	asRNA:CR46045	3.93591	6.1e-07
FBgn0051514	asRNA:CR31514	3.90002	1.34e-06
FBgn0030159	CG9689	3.85974	2.21e-10
FBgn0032006	Pvr	3.79425	0.00153188
FBgn0261261	plx	3.78434	4.91e-11
FBgn0085425	CG34396	3.70685	2.06e-08
FBgn0004878	cas	3.66443	1.32e-06
FBgn0041342	Pcyt1	3.62654	2.45e-08
FBgn0028379	fan	3.60062	7.08e-05
FBgn0004108	Nrt	3.52089	1.39e-26
FBgn0243516	Vrp1	3.51274	3.69e-38
FBgn0264308	CG43778	3.49765	0.0013726
FBgn0031037	CG14207	3.49549	9.29e-22
FBgn0010434	cora	3.43475	3.49e-21
FBgn0003676	CCT1	3.38381	4.48e-20
FBgn0010621	CCT5	3.33123	1.39e-13
FBgn0085261	CG34232	3.30617	0.0038488
FBgn0038198	Npc2b	3.30445	2.95e-05
FBgn0264090	CG43759	3.27795	0.00380742
FBgn0040238	Best1	3.26182	4.1e-15
FBgn0000636	Fas3	3.19103	0.00613772
FBgn0000529	bsh	3.16607	0.00399658
FBgn0028983	Spn55B	3.15837	0.000237475
FBgn0024238	Fim	3.1455	8.96e-52
FBgn0004882	orb	3.14171	1.46e-05
FBgn0266418	wake	3.13466	1.15e-05
FBgn0044826	Pak3	3.12452	2.9e-66
FBgn0000042	Act5C	3.0842	1.73e-75
FBgn0014018	Rel	2.97966	3.44e-19
FBgn0259938	cwo	2.93858	1.53e-54
FBgn0037137	Nopp140	2.93021	0.000343911
FBgn0037439	CG10286	2.92642	0.000696038
FBgn0037898	Dtd	2.91446	6.61e-06
FBgn0040477	cid	2.88245	0.00145061
FBgn0043364	cbt	2.87378	2.52e-29
FBgn0052412	QC	2.8704	0.000269807
FBgn0038088	CG10126	2.84731	5.26e-22
FBgn0001258	Ldh	2.83056	6.84e-11
FBgn0046687	Tre1	2.80875	2.45e-10
FBgn0032433	Oatp33Ea	2.80001	4.39e-06
FBgn0028515	EndoGI	2.74321	1.55e-06
FBgn0034389	Mctp	2.72728	2.22e-13
FBgn0037632	CCT7	2.71173	0.00437305
FBgn0261458	capt	2.69815	2.53e-23
FBgn0033476	oys	2.67865	1.33e-25
FBgn0013726	pnut	2.6776	0.00015912
FBgn0019938	Polr1A	2.64371	3.06e-05
FBgn0001297	kay	2.63804	2.28e-17
FBgn0002673	twe	2.62282	0.000383682
FBgn0034501	CG13868	2.62102	1e-28
FBgn0265935	coro	2.59919	1.23e-11
FBgn0032408	CG6712	2.5883	0.00411337
FBgn0053126	NLaz	2.57351	1.03e-14
FBgn0262579	Ect4	2.55326	1.71e-16
FBgn0086676	spin	2.54063	1.8e-16
FBgn0010622	DCTN3-p24	2.53903	0.00175978
FBgn0032699	CG10383	2.51893	1.21e-08
FBgn0085249	CG34220	2.51351	9.93e-06
FBgn0013811	Dhc62B	2.5066	5.9e-07
FBgn0037443	Dmtn	2.50438	9.51e-25
FBgn0040212	Dhap-at	2.50106	0.000325281
FBgn0003278	RpI135	2.50102	0.0010108
FBgn0032919	CG9253	2.50019	0.0036592
FBgn0259994	OtopLa	2.49298	1.4e-08
FBgn0001098	Gdh	2.47647	4.26e-10
FBgn0265413	CG44325	2.46759	1.05e-08
FBgn0037166	CG11426	2.45698	5.82e-23
FBgn0004397	Vinc	2.4523	5.64e-05
FBgn0015019	CCT3	2.44188	8.58e-12
FBgn0032900	CG14401	2.42456	3.67e-05
FBgn0000083	AnxB9	2.3898	1.6e-41
FBgn0024510	dlt	2.38776	0.000695514
FBgn0003463	sog	2.37232	0.000268608
FBgn0263239	dar1	2.3569	0.00125677
FBgn0041182	Tep2	2.34543	4.77e-06
FBgn0038747	RhoGAP92B	2.34148	1.56e-09
FBgn0023540	CG3630	2.34088	4.94e-24
FBgn0030976	CG7378	2.33976	9e-21
FBgn0283741	prage	2.33319	5.59e-12
FBgn0267795	Frl	2.29239	6.34e-20
FBgn0013269	Fkbp39	2.2891	1.48e-08
FBgn0005624	Psc	2.28846	7.12e-05
FBgn0036287	CG10663	2.27078	5.03e-07
FBgn0030086	CCT2	2.24415	1.02e-06
FBgn0266413	asRNA:CR45053	2.23415	2.99e-07
FBgn0086346	ALiX	2.22624	4.7e-07
FBgn0259937	Nop60B	2.22127	2.54e-10
FBgn0284251	l(2)05287	2.22055	0.000352421
FBgn0016684	NaPi-T	2.21875	5.59e-09
FBgn0022160	Gpo1	2.20231	1.88e-07
FBgn0001296	kar	2.19897	1.25e-05
FBgn0037894	Ranbp9	2.19327	4.46e-11
FBgn0265140	Meltrin	2.17514	1.14e-05
FBgn0038746	Surf6	2.15642	1.1e-10
FBgn0038964	Nop56	2.15542	4.18e-06
FBgn0030052	CG12065	2.14535	0.000466489
FBgn0260442	rhea	2.13138	2.01e-24
FBgn0046685	Wsck	2.11158	6.75e-12
FBgn0034583	CG10527	2.09965	1.65e-08
FBgn0035591	CG4611	2.09858	0.000125553
FBgn0004575	Syn	2.07851	0.00446166
FBgn0032135	GlcAT-S	2.0751	2.13e-15
FBgn0011224	heph	2.07505	3.1e-18
FBgn0028474	CG4119	2.07459	0.00124228
FBgn0011274	Dif	2.07301	1.91e-12
FBgn0043841	vir-1	2.07077	3.69e-19
FBgn0035533	Cip4	2.06057	7.4e-13
FBgn0034644	CG10082	2.05673	4.73e-22
FBgn0014380	RhoL	2.05634	3.27e-06
FBgn0032138	CG4364	2.04423	5.64e-05
FBgn0039869	CG1890	2.03227	0.00114944
FBgn0040475	SH3PX1	2.00719	2.65e-15
FBgn0266284	Ns3	1.99544	6.35e-05
FBgn0286786	hoip	1.99497	1.06e-05
FBgn0030158	CG9686	1.99391	1.3e-13
FBgn0035237	CG13917	1.99197	7.58e-08
FBgn0039808	CG12071	1.98419	2.31e-07
FBgn0026084	cib	1.96667	1e-21
FBgn0032702	CG10376	1.96518	2.15e-13
FBgn0027329	CCT6	1.94134	1.98e-05
FBgn0001168	h	1.93703	2.58e-14
FBgn0038465	Irc	1.93463	0.00637154
FBgn0037468	CG1943	1.93428	2.12e-07
FBgn0261019	moi	1.93249	0.000257576
FBgn0266195	Tgs1	1.93249	0.000257576
FBgn0039543	CROT	1.91819	1.54e-07
FBgn0035589	CHMP2B	1.91008	1.64e-25
FBgn0038269	Rrp6	1.90722	0.00704072
FBgn0035084	CG15861	1.90372	0.00114547
FBgn0265137	Spn42Da	1.90195	0.000145478
FBgn0086708	stv	1.88853	1.84e-10
FBgn0035498	Fit1	1.87755	2.03e-14
FBgn0260748	CG5004	1.86815	7.05e-33
FBgn0010926	l(3)07882	1.86132	0.00168295
FBgn0004606	zfh1	1.86111	1.02e-11
FBgn0284243	betaTub56D	1.8557	7.46e-18
FBgn0031062	CG14230	1.84558	5.97e-06
FBgn0001291	Jra	1.84466	2.12e-32
FBgn0284436	CCT8	1.82161	0.00091382
FBgn0032444	CCT4	1.8199	9.46e-11
FBgn0039665	CG2310	1.81255	0.000480001
FBgn0051523	CG31523	1.80897	7.46e-17
FBgn0264785	Hph	1.80752	9.66e-05
FBgn0010651	MFS14	1.80092	2.23e-09
FBgn0004657	mys	1.79558	4e-10
FBgn0262570	CG43110	1.79515	0.00528103
FBgn0010292	bys	1.7783	1.82e-05
FBgn0034577	cpa	1.77511	5.75e-15
FBgn0038853	RhoGAP93B	1.77412	1.78e-21
FBgn0033087	Hsepi	1.76961	0.00177783
FBgn0050115	GEFmeso	1.75611	0.000259673
FBgn0015279	Pi3K92E	1.75572	2.07e-10
FBgn0032587	CG5953	1.74864	0.000413413
FBgn0027094	AlaRS	1.74844	0.000786453
FBgn0030332	CG9360	1.74815	1.53e-23
FBgn0028744	CG5033	1.74203	0.000704752
FBgn0266719	stac	1.74196	3.4e-06
FBgn0033661	CG13185	1.74172	0.00302246
FBgn0022800	Cad96Ca	1.73905	0.00243241
FBgn0030808	RhoGAP15B	1.73676	2.24e-07
FBgn0033186	CG1602	1.73543	0.00079341
FBgn0035715	CG10103	1.73009	1.87e-35
FBgn0033485	RpLP0-like	1.72824	2.6e-09
FBgn0039756	CG9743	1.72786	5.54e-07
FBgn0266581	pit	1.72727	0.00030488
FBgn0034500	CG11200	1.72564	0.000267446
FBgn0030582	CG14411	1.71136	0.0032012
FBgn0003257	r-l	1.70281	0.000434633
FBgn0283427	FASN1	1.69848	1.55e-22
FBgn0001090	bnb	1.69479	0.00294333
FBgn0030067	Rbm13	1.69366	6.74e-08
FBgn0026415	Idgf4	1.68915	0.00399658
FBgn0040237	bor	1.68009	2.01e-07
FBgn0036118	Blos2	1.67382	0.00410714
FBgn0261556	CG42674	1.67064	5.42e-08
FBgn0026252	msk	1.67042	1.35e-06
FBgn0011674	insc	1.66238	1.36e-09
FBgn0000416	Sap-r	1.661	0.000201292
FBgn0004687	Mlc-c	1.6467	1.7e-16
FBgn0027579	mino	1.6317	0.000926618
FBgn0034897	Sesn	1.62948	4.23e-05
FBgn0031322	CG5001	1.62664	0.000564355
FBgn0029881	pigs	1.62497	7.62e-11
FBgn0025885	Inos	1.61897	1.82e-05
FBgn0032701	CG10341	1.608	0.000551896
FBgn0266599	Hsc70-4	1.608	3.83e-05
FBgn0262656	Myc	1.60758	2.21e-22
FBgn0000008	a	1.60758	3.33e-07
FBgn0031769	CG9135	1.60219	8.77e-05
FBgn0039321	CG10550	1.59948	0.00108402
FBgn0004573	5-HT7	1.59554	6.96e-06
FBgn0030894	Mvb12	1.58963	7.72e-09
FBgn0002645	Map205	1.57998	4.67e-09
FBgn0261975	CG42806	1.55833	0.00396076
FBgn0033185	CG1603	1.55733	0.000328806
FBgn0038585	Non3	1.55275	0.00104324
FBgn0035149	MED30	1.54257	5.56e-05
FBgn0004387	Klp98A	1.54256	1.02e-07
FBgn0040395	Unc-76	1.54131	1.72e-33
FBgn0001961	Arpc1	1.54081	8.25e-05
FBgn0029824	CG3726	1.53721	9.54e-07
FBgn0031457	CG3077	1.52709	4.08e-10
FBgn0014455	Ahcy	1.52672	0.000417071
FBgn0004635	rho	1.5084	7.73e-12
FBgn0030672	CG9281	1.50667	0.000114105
FBgn0039402	Vps2	1.50297	8.66e-15
FBgn0038601	CG18600	1.50275	0.000185656
FBgn0031321	Tgt	1.49753	0.00236205
FBgn0004595	pros	1.4963	1.43e-06
FBgn0035121	Tudor-SN	1.47278	0.00580874
FBgn0027594	drpr	1.46831	5.95e-17
FBgn0000308	chic	1.45615	3.67e-11
FBgn0261983	l(2)gd1	1.45605	0.00246841
FBgn0039241	CG11089	1.45354	9.02e-05
FBgn0024986	CG3719	1.4486	3.56e-08
FBgn0035901	Pus7	1.44633	0.00538984
FBgn0038473	Ns1	1.44116	0.000741679
FBgn0260049	flr	1.4345	1.59e-06
FBgn0260657	CG42540	1.43417	0.000641089
FBgn0020545	kraken	1.42898	0.000579064
FBgn0028970	betaggt-II	1.42811	4.09e-07
FBgn0005612	Sox14	1.41266	9.71e-05
FBgn0046214	vig2	1.3986	0.000738135
FBgn0030061	CG1785	1.3985	0.00833683
FBgn0038146	CG9799	1.3976	2.09e-06
FBgn0003514	sqh	1.39664	3.8e-08
FBgn0037718	P58IPK	1.39516	0.000920895
FBgn0027280	l(1)G0193	1.38436	2.59e-05
FBgn0263987	spoon	1.38432	6.84e-13
FBgn0260462	CG12163	1.37854	0.00204249
FBgn0263510	nclb	1.37684	1.01e-06
FBgn0033437	CG12926	1.37399	0.00219346
FBgn0036117	CG6321	1.3677	0.00389821
FBgn0035251	Vta1	1.36592	7.19e-18
FBgn0023479	teq	1.3615	0.00557797
FBgn0038533	CG7523	1.35747	3.67e-11
FBgn0039828	CG1542	1.35428	4.59e-05
FBgn0035630	CG10576	1.34647	0.000697146
FBgn0039141	spas	1.3408	2.08e-05
FBgn0266083	ocm	1.34061	0.000316093
FBgn0032451	spict	1.33463	8.03e-06
FBgn0266668	Exo84	1.33309	0.00109818
FBgn0033177	CG11141	1.33063	0.00293192
FBgn0259736	CG42390	1.33058	0.00373299
FBgn0004797	mdy	1.32203	0.00368405
FBgn0029508	Tsp42Ea	1.32103	2.42e-07
FBgn0037943	CG14722	1.31895	0.00204249
FBgn0052409	CG32409	1.31493	0.00479594
FBgn0033928	Arc2	1.29985	0.000129057
FBgn0034451	TBCB	1.29428	0.00146452
FBgn0026479	Drp1	1.29324	1.06e-05
FBgn0000256	capu	1.2872	4.77e-06
FBgn0024273	WASp	1.27952	3.75e-05
FBgn0036945	Ssk	1.278	4.13e-05
FBgn0001941	ifc	1.26862	5.97e-06
FBgn0266694	lncRNA:CR45184	1.26753	0.00473578
FBgn0052528	parvin	1.2669	0.00134782
FBgn0031040	CG14210	1.24954	0.00700058
FBgn0016081	fry	1.24912	1.42e-12
FBgn0284246	l(2)k09848	1.2455	1.08e-05
FBgn0052354	CG32354	1.24446	2.13e-05
FBgn0028671	Vha100-1	1.22694	0.00559701
FBgn0035439	CG14961	1.22504	0.00304928
FBgn0030300	Sk1	1.22325	0.000180203
FBgn0032821	CdGAPr	1.22151	9.26e-14
FBgn0261986	RASSF8	1.21025	5.93e-08
FBgn0013343	Syx1A	1.20869	9.51e-09
FBgn0024985	Rilpl	1.20829	6.46e-08
FBgn0024250	brk	1.20533	1e-05
FBgn0028550	Atf3	1.19365	0.00030488
FBgn0260632	dl	1.16825	3.69e-10
FBgn0032859	Arpc2	1.16008	3.79e-05
FBgn0024315	Picot	1.13982	1.66e-10
FBgn0051155	Rpb7	1.13717	0.000966019
FBgn0010222	Nmdmc	1.1278	2.88e-13
FBgn0039809	CG15547	1.12111	5.32e-05
FBgn0261461	RhoGAP18B	1.12043	0.00282595
FBgn0027598	cindr	1.11686	0.00181386
FBgn0033926	Arc1	1.11626	0.000826357
FBgn0037465	CG1105	1.11263	5.95e-05
FBgn0036805	Chmp1	1.10792	1.33e-06
FBgn0053138	AGBE	1.10503	0.000300703
FBgn0027363	Stam	1.09821	0.000801004
FBgn0036058	CG6707	1.09649	1.03e-09
FBgn0012034	AcCoAS	1.09384	6.02e-11
FBgn0015296	Shc	1.09182	6.11e-08
FBgn0261550	CG42668	1.09163	0.000167436
FBgn0026378	Rep	1.09081	0.00336529
FBgn0003479	spn-A	1.0898	0.0019525
FBgn0051344	CG31344	1.0869	0.00121396
FBgn0263316	Mrp4	1.08601	4.93e-05
FBgn0034371	Ntan1	1.08163	6.84e-07
FBgn0037231	Vps24	1.07837	0.000300703
FBgn0039561	mfrn	1.06732	0.00316545
FBgn0052732	Setd3	1.06379	0.00207012
FBgn0003209	raw	1.06261	0.00228757
FBgn0034876	wmd	1.05911	9.18e-06
FBgn0266417	ringer	1.0577	0.00334994
FBgn0015544	spag	1.04628	0.00109818
FBgn0031381	Npc2a	1.04589	0.00651965
FBgn0036333	MICAL-like	1.02778	0.00317611
FBgn0023129	aay	1.02321	0.00502793
FBgn0024889	Kap-alpha1	1.01648	0.00465067
FBgn0011570	cpb	1.01329	1.94e-05

### Sheet: Upregulated genes at 24h TBI 
Gene Identifier	Gene Name	log2Fold Change	adj. p value
FBgn0040765	luna	2.60287	1.8608e-51
FBgn0037166	CG11426	2.08758	2.37774e-20
FBgn0030159	CG9689	4.67811	5.54531e-16
FBgn0011722	Tig	5.85185	6.99996e-15
FBgn0030500	Ndc80	8.57684	4.89675e-14
FBgn0259736	CG42390	2.69953	5.75805e-11
FBgn0037137	Nopp140	3.04598	5.75805e-11
FBgn0030310	PGRP-SA	7.93632	2.46345e-10
FBgn0002905	mus308	6.96118	1.19051e-09
FBgn0000042	Act5C	1.05255	1.21209e-09
FBgn0003676	CCT1	2.23457	2.79348e-09
FBgn0261673	nemy	1.32982	3.0604e-09
FBgn0010621	CCT5	2.46877	9.71397e-09
FBgn0010278	Ssrp	2.53497	1.0693e-08
FBgn0031886	Nuf2	7.20552	1.68931e-08
FBgn0003366	sev	1.45968	3.14951e-08
FBgn0010238	Lac	6.97636	5.1091e-08
FBgn0035049	Mmp1	2.25661	6.34657e-08
FBgn0022355	Tsf1	3.22392	8.1935e-08
FBgn0038198	Npc2b	3.41098	1.62287e-07
FBgn0243516	Vrp1	1.74129	2.46385e-07
FBgn0032925	CG9246	6.5341	2.96201e-07
FBgn0033188	Drat	1.89476	4.33524e-07
FBgn0032444	CCT4	1.35035	5.27397e-07
FBgn0033960	CG10151	5.80357	7.02168e-07
FBgn0020414	Idgf3	1.44196	9.54801e-07
FBgn0261514	NimA	6.735	1.0819e-06
FBgn0030158	CG9686	1.62182	1.0819e-06
FBgn0033750	CG13151	7.03259	1.11022e-06
FBgn0003884	alphaTub84B	1.81414	1.20347e-06
FBgn0039257	tnc	4.96376	1.51911e-06
FBgn0052412	QC	3.23747	1.85292e-06
FBgn0039747	AdoR	2.95268	2.21022e-06
FBgn0051514	asRNA:CR31514	3.72812	2.61322e-06
FBgn0001090	bnb	2.56605	3.54802e-06
FBgn0037167	CG11425	5.32352	5.46139e-06
FBgn0261458	capt	1.35502	6.01895e-06
FBgn0034878	pita	1.61345	6.20555e-06
FBgn0001324	kto	1.54114	6.33699e-06
FBgn0039644	rdog	1.27471	7.87273e-06
FBgn0026415	Idgf4	2.23335	7.97735e-06
FBgn0261800	LanB1	5.6954	8.5143e-06
FBgn0004584	Rrp1	5.97233	9.02325e-06
FBgn0004567	slp2	4.70711	1.1757e-05
FBgn0030930	Pgant7	3.30532	1.39931e-05
FBgn0011824	CG4038	5.74592	1.84575e-05
FBgn0030266	CG11122	3.81682	2.37857e-05
FBgn0005674	GluProRS	1.49084	2.96124e-05
FBgn0038324	CG5038	2.77807	3.19619e-05
FBgn0037718	P58IPK	1.63233	3.61935e-05
FBgn0001961	Arpc1	1.58565	3.79135e-05
FBgn0032138	CG4364	2.00069	3.84618e-05
FBgn0027581	CG6191	5.54705	4.04567e-05
FBgn0038535	alt	1.12117	5.08507e-05
FBgn0037623	CG9801	3.80935	5.16672e-05
FBgn0025678	CaBP1	1.64432	5.22629e-05
FBgn0013269	Fkbp39	1.60961	7.49325e-05
FBgn0015019	CCT3	1.57396	9.25047e-05
FBgn0033900	CysRS-m	1.52429	9.43466e-05
FBgn0004556	Dbp73D	4.5752	9.56791e-05
FBgn0020513	Paics	1.63998	0.000105211
FBgn0286788	Orc1	4.82588	0.000106799
FBgn0037924	CG14712	1.02814	0.000115348
FBgn0036340	SRm160	2.98493	0.00012253
FBgn0001098	Gdh	1.49191	0.000143446
FBgn0032731	Swip-1	1.71416	0.000144484
FBgn0008635	betaCOP	1.46574	0.000144484
FBgn0039654	Brd8	1.78635	0.000154987
FBgn0035727	CG10063	6.23655	0.000201216
FBgn0029834	CG5937	2.52551	0.000214262
FBgn0266489	CG45088	5.75009	0.000282225
FBgn0010622	DCTN3-p24	2.71179	0.000298487
FBgn0038385	Fbxl7	2.92089	0.000302725
FBgn0087013	Karybeta3	1.20081	0.000312637
FBgn0035168	cep290	4.29025	0.000330583
FBgn0004108	Nrt	1.713	0.000368184
FBgn0034389	Mctp	1.64564	0.000376751
FBgn0003346	RanGAP	1.48866	0.000389609
FBgn0035170	dpr20	6.53157	0.000389609
FBgn0030904	upd2	6.23681	0.000392381
FBgn0002526	LanA	4.97107	0.000416046
FBgn0027932	Akap200	2.36799	0.000416248
FBgn0027094	AlaRS	1.77317	0.000419994
FBgn0020910	RpL3	1.28958	0.000419994
FBgn0037881	GCC88	1.77741	0.000419994
FBgn0019890	Smg5	1.0474	0.000431093
FBgn0028974		3.40396	0.000437967
FBgn0284436	CCT8	1.64709	0.000478043
FBgn0038465	Irc	2.34334	0.000546806
FBgn0038693	unc79	5.62376	0.000568862
FBgn0025739	pon	5.34694	0.000583403
FBgn0029828	CG6067	6.28829	0.000623045
FBgn0000416	Sap-r	1.80432	0.000628426
FBgn0037750	Whamy	4.98689	0.000641712
FBgn0034859	CG3520	2.68964	0.000641879
FBgn0038747	RhoGAP92B	1.79204	0.000705492
FBgn0029804	CG3097	4.41395	0.000718993
FBgn0029766	CG15784	1.23794	0.000764479
FBgn0000559	eEF2	1.01701	0.000771498
FBgn0031037	CG14207	1.47708	0.000805685
FBgn0260962	pic	2.18158	0.000810278
FBgn0000636	Fas3	3.64791	0.000810278
FBgn0034258	eIF3c	1.02737	0.000810278
FBgn0027329	CCT6	1.46465	0.000810278
FBgn0041342	Pcyt1	2.38031	0.000812789
FBgn0026252	msk	1.45948	0.00088789
FBgn0004380	Klp64D	1.58954	0.000947
FBgn0266599	Hsc70-4	1.37528	0.00100962
FBgn0261276	Opa1	1.04639	0.00101333
FBgn0036289	CG10657	5.32462	0.00102452
FBgn0028563	sut1	6.48358	0.00104178
FBgn0037439	CG10286	2.77284	0.00104178
FBgn0259714	DIP-epsilon	4.20455	0.00104178
FBgn0013272	Gp150	1.23531	0.00104178
FBgn0036433	CG9628	2.97127	0.00105018
FBgn0039290	CG13654	6.72772	0.00114079
FBgn0039561	mfrn	1.01162	0.00118801
FBgn0038419	CG14879	4.96538	0.00118801
FBgn0046685	Wsck	1.10101	0.00118801
FBgn0023479	teq	1.81137	0.00130642
FBgn0010173	RpA-70	1.4258	0.00135094
FBgn0037708	CG9386	1.09867	0.00141886
FBgn0037759	CG8526	3.32911	0.0016984
FBgn0028474	CG4119	2.39253	0.00171037
FBgn0046214	vig2	1.36444	0.00171037
FBgn0010434	cora	1.38274	0.00181052
FBgn0011638	La	1.59173	0.00181889
FBgn0002638	Rcc1	1.51363	0.00186186
FBgn0039668	Trc8	1.71988	0.0019061
FBgn0030855	CG5800	1.82365	0.00195887
FBgn0029881	pigs	1.00538	0.00200296
FBgn0013726	pnut	2.44966	0.0020131
FBgn0036702	CG6512	1.95494	0.00209064
FBgn0262870	axo	1.37489	0.00211978
FBgn0261019	moi	1.86788	0.00219573
FBgn0266195	Tgs1	1.86788	0.00219573
FBgn0019938	Polr1A	2.02647	0.00222493
FBgn0033482	CG1371	1.10075	0.00223918
FBgn0039178	CG6356	1.49196	0.00223918
FBgn0015575	alpha-Est7	4.64608	0.00238072
FBgn0266083	ocm	1.53458	0.00240125
FBgn0024364	CG11417	2.4552	0.00241745
FBgn0050359	Mal-A5	1.6685	0.00245332
FBgn0086898	dgo	6.05649	0.00245806
FBgn0033928	Arc2	1.05413	0.00248227
FBgn0031473	CG3104	2.28434	0.00253124
FBgn0001218	Hsc70-3	1.46184	0.00260655
FBgn0031968	CG7231	4.21805	0.00263318
FBgn0026317	Tsc1	1.04766	0.00263318
FBgn0003278	RpI135	2.25941	0.00273228
FBgn0028692	Rpn2	1.952	0.00273257
FBgn0025366	Ip259	1.37003	0.00275288
FBgn0029176	eEF1gamma	1.62093	0.00277749
FBgn0027081	ThrRS	1.43844	0.00279715
FBgn0031304	CG4552	1.00512	0.00290819
FBgn0051663	CG31663	1.40099	0.00296104
FBgn0031062	CG14230	1.4091	0.00302463
FBgn0031114	cactin	1.71013	0.00303523
FBgn0030417	CG15725	1.90866	0.00307653
FBgn0032249	TBC1D16	1.18367	0.00317486
FBgn0010246	Myo61F	4.36301	0.00318737
FBgn0029924	CG4586	5.09172	0.0032814
FBgn0027585	CG8740	1.59444	0.00328204
FBgn0034391	CG15080	6.33311	0.00338978
FBgn0036070	CG8072	5.48949	0.00338978
FBgn0030556	mRNA-cap	1.14707	0.00341851
FBgn0015279	Pi3K92E	1.00047	0.00346135
FBgn0002525	Lam	1.69077	0.00351642
FBgn0034013	unc-5	5.88164	0.00351903
FBgn0033710	CG17739	1.91812	0.00365976
FBgn0030808	RhoGAP15B	1.10989	0.00370242
FBgn0026428	HDAC6	1.90918	0.00379121
FBgn0035149	MED30	1.4228	0.00398985
FBgn0051072	Lerp	1.32816	0.00407178
FBgn0001965	Sos	1.28608	0.00408791
FBgn0033349	CG8243	1.55187	0.00411342
FBgn0038818	Nep4	1.3223	0.00413351
FBgn0000405	CycB	5.84146	0.00416277
FBgn0039003	wfs1	1.32086	0.00416718
FBgn0262579	Ect4	1.22029	0.00417085
FBgn0008636	hbn	6.24315	0.00419728
FBgn0038725	CG6184	6.59455	0.00421059
FBgn0028481	CG4341	5.68373	0.00421059
FBgn0283724	Girdin	1.06014	0.00422271
FBgn0262107	asRNA:CR42860	5.35205	0.00426575
FBgn0011746	ana	1.26584	0.00448944
FBgn0264598	PsGEF	4.77839	0.00450633
FBgn0086346	ALiX	1.39895	0.00450633
FBgn0086443	AsnRS	1.49119	0.00455827
FBgn0035793	CG7546	1.03519	0.00468001
FBgn0045862	btz	2.26192	0.00495586
FBgn0014024	Rnp4F	1.75001	0.00506078
FBgn0024191	sip1	2.56278	0.00510671
FBgn0032643	GCS2beta	1.85329	0.00510671
FBgn0037051	CG10565	1.41067	0.00556818
FBgn0260462	CG12163	1.13063	0.00557761
FBgn0003261	Rm62	1.73641	0.00557777
FBgn0028544	Vajk3	6.43611	0.00559237
FBgn0034693	CG11073	5.27668	0.00573555
FBgn0035901	Pus7	1.54086	0.00586389
FBgn0034396	CG15097	1.50618	0.00587037
FBgn0036287	CG10663	1.36588	0.0060382
FBgn0034598	CG4266	2.00468	0.00614013
FBgn0034315	CG5721	1.05103	0.00623793
FBgn0002930	nec	6.10374	0.00637958
FBgn0039016	Dcr-1	1.80082	0.00643117
FBgn0037855	CG6621	1.56599	0.00645686
FBgn0028988	Spn42Dd	5.09693	0.00670682
FBgn0031649	hoe2	3.41702	0.00674686
FBgn0261934	dikar	1.17112	0.00710979
FBgn0029818	GAA1	1.47358	0.00713674
FBgn0030160	CG9691	3.81851	0.0071805
FBgn0033153	Gadd45	1.60706	0.00741691
FBgn0035942	ValRS-m	4.03081	0.00785607
FBgn0028490	CG31705	1.36315	0.00788901
FBgn0267791	HnRNP-K	1.20705	0.00802544
FBgn0050496	CG30496	3.18975	0.00813956
FBgn0030317	CG1561	4.95432	0.00824018
FBgn0266465	GckIII	1.38448	0.00824018
FBgn0053080	CG33080	1.56931	0.00825788
FBgn0031808	Nepl5	1.68156	0.00828982
FBgn0000052	Pfas	1.00679	0.00851626
FBgn0025724	beta'COP	1.4565	0.00921288
FBgn0030582	CG14411	1.52852	0.0092244
FBgn0051550	CG31550	1.65244	0.00923956
FBgn0010389	htl	1.01457	0.00927102
FBgn0032781	RtcB	1.60093	0.00952429
FBgn0033169	CG11123	1.44502	0.00953261
FBgn0031571	bark	6.26667	0.00986335

### Sheet: Downregulated genes at 4h TBI
Gene Identifier	Gene Name	log2Fold Change	adj. p value
FBgn0040600	CG13631	-3.37061	1.21195e-33
FBgn0260943	Rbp6	-1.05801	3.03623e-29
FBgn0040255	Ugt35E2	-1.63454	2.32441e-10
FBgn0267605	asRNA:CR45943	-2.6251	2.94412e-10
FBgn0000055	Adh	-1.02768	4.52103e-10
FBgn0026314	Ugt35B1	-1.24148	1.03105e-09
FBgn0037445	CG9727	-1.29686	1.00236e-08
FBgn0266654	asRNA:CR45161	-1.96154	2.15769e-08
FBgn0004652	fru	-1.17367	4.31702e-08
FBgn0034638	CG10433	-1.17905	6.27178e-08
FBgn0262867	Ptr	-1.1054	7.99969e-08
FBgn0052195	CG32195	-1.16837	1.88031e-07
FBgn0027279	l(1)G0196	-1.05485	3.17741e-07
FBgn0040259	Ugt302C1	-1.07846	7.32868e-07
FBgn0263504	lncRNA:CR43493	-2.10973	1.5713e-06
FBgn0264817	pre-lola-G	-3.11541	2.02289e-06
FBgn0039311	CG10513	-1.87157	2.57336e-06
FBgn0000711	flw	-1.05033	3.03187e-06
FBgn0039914	mav	-1.13166	4.02929e-06
FBgn0040253	Ugt35E1	-3.01389	5.65016e-06
FBgn0267073	lncRNA:CR45517	-2.23026	5.76729e-06
FBgn0024963	GluClalpha	-1.06472	7.52828e-06
FBgn0022359	Sodh-2	-1.03857	7.67367e-06
FBgn0034081	CG10731	-1.11041	1.09685e-05
FBgn0029746	CG15465	-1.1543	1.33937e-05
FBgn0002778	mnd	-1.39762	2.31727e-05
FBgn0062978	CG31808	-1.42837	2.32743e-05
FBgn0038871	CG3337	-1.11592	2.40993e-05
FBgn0085396	CG34367	-1.48966	3.26903e-05
FBgn0267505	pre-rRNA:CR45845	-1.85753	3.37506e-05
FBgn0037251	CG9804	-1.0399	3.48981e-05
FBgn0037835	CG14687	-2.05737	3.7269e-05
FBgn0051248	CG31248	-1.55406	4.37584e-05
FBgn0016930	Dyrk2	-1.5645	5.67136e-05
FBgn0015513	mbc	-1.12475	6.01794e-05
FBgn0037552	CG7800	-1.44276	0.000100749
FBgn0265590	lncRNA:CR44417	-1.37298	0.000122814
FBgn0266624	asRNA:CR45131	-1.46941	0.000133034
FBgn0036843	Sfxn2	-1.07331	0.000153156
FBgn0052581	CG32581	-1.22905	0.000156803
FBgn0029914	CG4558	-1.21136	0.000163964
FBgn0051626	CG31626	-1.22884	0.000186822
FBgn0087002	apolpp	-1.30238	0.000300703
FBgn0039925	Kif3C	-2.11685	0.000304068
FBgn0263413	lncRNA:CR43459	-1.0908	0.000346121
FBgn0035960	CG4942	-1.23196	0.000386991
FBgn0039994	conu	-1.16355	0.000534288
FBgn0031834	CG13766	-1.25914	0.000571392
FBgn0052220	Csas	-1.49337	0.00065213
FBgn0266569	CG42259	-1.40387	0.000653434
FBgn0030704	CG15916	-1.18437	0.000743562
FBgn0261832	CG42764	-1.42901	0.000838867
FBgn0063494	GstE6	-1.20079	0.000945992
FBgn0036906	CG14102	-1.02916	0.00101742
FBgn0038590	CG12320	-1.51425	0.00101742
FBgn0032700	CG10338	-1.2989	0.00104324
FBgn0039890	ABCD	-1.04452	0.0010698
FBgn0032891	Oseg5	-1.68198	0.00109818
FBgn0030479	Rbp1-like	-1.38437	0.00109979
FBgn0263834	CR43696	-1.24918	0.00114547
FBgn0020391	Nrk	-1.80222	0.00115726
FBgn0040251	Ugt302K1	-1.64188	0.00115897
FBgn0266736	asRNA:CR45209	-3.05998	0.00125582
FBgn0039312	CG10514	-1.11849	0.00125677
FBgn0032671	JMJD4	-1.12401	0.00164656
FBgn0038257	smp-30	-1.75955	0.00177339
FBgn0031678	Nepl3	-1.84021	0.00194781
FBgn0051300	CG31300	-2.48036	0.00194781
FBgn0003227	rec	-1.42741	0.00204249
FBgn0040968	CG14933	-2.00215	0.00210847
FBgn0041174	Vhl	-1.7387	0.00210847
FBgn0004597	CycC	-1.1653	0.00222035
FBgn0261387	CG17528	-1.03961	0.00248861
FBgn0039927	CG11155	-1.01675	0.00251777
FBgn0262599	SmydA-3	-1.75507	0.00252978
FBgn0267029	lncRNA:CR45473	-1.47535	0.00276858
FBgn0067622	LSm-4	-1.61767	0.00282057
FBgn0266098	rg	-1.07434	0.00285643
FBgn0050055	lncRNA:CR30055	-1.21136	0.00293865
FBgn0267687	lncRNA:CR46023	-5.83163	0.0036607
FBgn0028491	CG2930	-1.55084	0.00366842
FBgn0031170	ABCA	-1.05821	0.003714
FBgn0038028	CG10035	-2.32684	0.00383702
FBgn0052350	Vps11	-1.1427	0.00396076
FBgn0036105	Blos4	-1.13603	0.00404819
FBgn0260874	Ir76a	-1.51182	0.00406422
FBgn0001149	GstD1	-1.41208	0.00429954
FBgn0260759	CG42557	-1.21561	0.00433939
FBgn0260760	CG42558	-1.21561	0.00433939
FBgn0030259	CG1545	-1.19207	0.00448409
FBgn0278598	lncRNA:CR46268	-1.3678	0.00453392
FBgn0260944	Rbp1	-1.05536	0.00453392
FBgn0037150	CG7133	-1.30693	0.00500222
FBgn0036824	CG3902	-1.67129	0.00503948
FBgn0264821	asRNA:CR44029	-1.29092	0.00547915
FBgn0030271	CG15202	-1.17471	0.00563036
FBgn0036009	Or67a	-5.63675	0.00584761
FBgn0032400	CG6770	-1.07889	0.00619876
FBgn0053958	CG33958	-1.14047	0.0062118
FBgn0262115	CG17683	-1.05135	0.00635768
FBgn0034655	CG10307	-1.29901	0.00732596
FBgn0002868	MtnA	-1.77483	0.0078505
FBgn0003256	rl	-1.04378	0.00792294
FBgn0037082	CG5664	-1.27409	0.00827244
FBgn0024804	Dbp80	-1.05047	0.00920775
FBgn0036146	CG14141	-1.11141	0.00960035

### Sheet: Downregulated genes at 24h TBI
Gene Identifier	Gene Name	log2Fold Change	adj. p value
FBgn0259993	lncRNA:CR42491	-2.81047	2.80363e-09
FBgn0261444	CG3638	-1.30849	3.14884e-08
FBgn0032988	Tif-IA	-1.27648	3.14951e-08
FBgn0027101	Dyrk3	-1.31119	2.44996e-07
FBgn0029746	CG15465	-1.45428	2.46385e-07
FBgn0011640	lark	-1.20039	2.73063e-07
FBgn0267033	mamo	-1.23652	2.7736e-07
FBgn0260944	Rbp1	-1.54401	4.96435e-07
FBgn0259170	alpha-Man-Ia	-1.27574	6.78438e-07
FBgn0261549	rdgA	-1.0812	6.78438e-07
FBgn0003227	rec	-1.8507	7.02168e-07
FBgn0011305	Rsf1	-1.13007	8.39698e-07
FBgn0051626	CG31626	-1.5447	1.20347e-06
FBgn0040020	MED21	-1.58572	1.96403e-06
FBgn0032117	FucTB	-1.39896	2.43539e-06
FBgn0000479	dnc	-1.04777	3.54332e-06
FBgn0028540	CG9008	-1.29574	3.61031e-06
FBgn0030801	Rcp	-1.44478	3.81034e-06
FBgn0054031	CG34031	-7.21645	5.33026e-06
FBgn0264270	Sxl	-1.13527	9.02325e-06
FBgn0032196	CG5708	-1.16946	9.02325e-06
FBgn0266654	asRNA:CR45161	-1.5677	1.75895e-05
FBgn0040056	CG17698	-1.16372	2.28548e-05
FBgn0040005	CG17883	-1.38437	2.68587e-05
FBgn0035240	CG33791	-2.18219	3.09519e-05
FBgn0030704	CG15916	-1.31861	3.99451e-05
FBgn0037817	Cyp12e1	-1.10775	5.22629e-05
FBgn0026076	UBL3	-1.2034	5.60441e-05
FBgn0263352	Unr	-1.32737	6.07317e-05
FBgn0039924	PIP4K	-1.23521	9.23039e-05
FBgn0037560	CR18228	-1.50916	9.23039e-05
FBgn0032671	JMJD4	-1.26964	9.31019e-05
FBgn0267861	Maf1	-1.21761	0.000102955
FBgn0039993	CG17691	-1.26805	0.00012253
FBgn0039927	CG11155	-1.1231	0.000134414
FBgn0261832	CG42764	-1.62544	0.000150776
FBgn0035876	Pex2	-1.23391	0.000252418
FBgn0083068	CG33947	-1.52775	0.000274115
FBgn0036146	CG14141	-1.60042	0.000416248
FBgn0052350	Vps11	-1.11932	0.000450862
FBgn0033019	CG10395	-1.32145	0.000450862
FBgn0031453	Bacc	-1.26805	0.000478043
FBgn0015614	CanB2	-1.02581	0.000507755
FBgn0038662	Mpc1	-1.18206	0.000512799
FBgn0030479	Rbp1-like	-1.36177	0.000583403
FBgn0264605	CG43954	-1.178	0.000624639
FBgn0026262	bip2	-1.29607	0.000705492
FBgn0001149	GstD1	-1.43803	0.000718993
FBgn0266098	rg	-1.01761	0.000718993
FBgn0052442	Arv1	-1.32323	0.00101687
FBgn0260874	Ir76a	-1.07039	0.00102452
FBgn0052672	Atg8a	-1.14109	0.00102452
FBgn0063670	CG40228	-1.33892	0.00102869
FBgn0003256	rl	-1.03651	0.0010575
FBgn0052027	lncRNA:CR32027	-1.94332	0.00110781
FBgn0050285	CG30285	-1.38491	0.00129449
FBgn0037890	CG17734	-1.30125	0.00129481
FBgn0013303	Nca	-1.16699	0.00130273
FBgn0038173	Adgf-C	-1.0598	0.00132664
FBgn0034602	Lapsyn	-1.01627	0.00137465
FBgn0037011	CG4858	-1.05927	0.00145934
FBgn0032516	Ing5	-1.30677	0.00146083
FBgn0039923	MED26	-1.00052	0.00146582
FBgn0263650	lncRNA:CR43641	-1.75868	0.00159856
FBgn0011642	Zyx	-1.01441	0.00162202
FBgn0250838	roh	-1.39495	0.00177579
FBgn0052581	CG32581	-1.37797	0.00186186
FBgn0050055	lncRNA:CR30055	-1.22862	0.00192076
FBgn0264554	asRNA:CR43933	-1.18358	0.00197246
FBgn0036266	CG5626	-1.38353	0.00211978
FBgn0030657	cerv	-1.12629	0.00212299
FBgn0039970	CG17508	-1.0415	0.00240431
FBgn0053653	Cadps	-1.09368	0.00249122
FBgn0039890	ABCD	-1.01639	0.00266692
FBgn0024811	Crk	-1.19684	0.00274644
FBgn0262599	SmydA-3	-1.71672	0.00277828
FBgn0040532	CG8369	-1.48928	0.00291846
FBgn0039098	GILT3	-1.00054	0.00300064
FBgn0267246	asRNA:CR45686	-5.07624	0.00309561
FBgn0038871	CG3337	-1.02096	0.00313708
FBgn0051005	qless	-1.15372	0.00317486
FBgn0260995	dpr21	-2.26791	0.0032814
FBgn0034963	Not11	-1.55409	0.0032814
FBgn0263029	CG43324	-1.22987	0.00338978
FBgn0037609	CG9773	-1.10633	0.00360947
FBgn0036922	CG14182	-1.08703	0.00363179
FBgn0013686	mt:lrRNA	-1.4849	0.00380092
FBgn0030259	CG1545	-1.24468	0.00381187
FBgn0262731	CG33941	-1.3081	0.00423773
FBgn0003741	tra	-1.05745	0.00426679
FBgn0010638	Sec61beta	-1.02911	0.00426679
FBgn0267073	lncRNA:CR45517	-1.31098	0.00437886
FBgn0085732	CR40190	-1.101	0.00449506
FBgn0039405	PIG-P	-1.02371	0.00464658
FBgn0260224	CG42498	-1.02371	0.00464658
FBgn0250830	CG12547	-1.37209	0.00468001
FBgn0058263	MFS17	-1.07875	0.00474982
FBgn0036145	CG7607	-1.29506	0.00495586
FBgn0261575	tobi	-6.26276	0.00538321
FBgn0267605	asRNA:CR45943	-1.48234	0.00560954
FBgn0013672	mt:ATPase6	-1.39254	0.00586389
FBgn0262116	RNASEK	-1.26342	0.00593229
FBgn0033000	CG14464	-1.06904	0.0059662
FBgn0039925	Kif3C	-1.65136	0.00645686
FBgn0022238	lolal	-1.00414	0.0065532
FBgn0040928	CR15345	-1.47923	0.00670682
FBgn0022361	Pur-alpha	-1.06289	0.00671402
FBgn0031126	Cyp6v1	-1.11797	0.00674686
FBgn0025549	unc-119	-1.14008	0.00694095
FBgn0029854	CG3566	-1.18234	0.00694095
FBgn0033994	CG7544	-1.06532	0.0070009
FBgn0262952	mt:ND4	-1.19653	0.0070009
FBgn0052017	CG32017	-1.39805	0.0070009
FBgn0267365	l(2)SH0834	-1.08851	0.00710979
FBgn0058045	CG40045	-1.20164	0.00711226
FBgn0037723	SpdS	-1.20656	0.00713674
FBgn0031489	CG17224	-2.09397	0.00791511
FBgn0013750	Arf51F	-1.18424	0.00817966
FBgn0033453	Sting	-1.5146	0.00825788
FBgn0265611	asRNA:CR44429	-1.59473	0.00828774
FBgn0001223	Hsp22	-1.43771	0.00840474
FBgn0026148	CG12253	-1.08942	0.00866445
FBgn0013678	mt:Cyt-b	-1.18628	0.00884859
FBgn0039149	CG18428	-1.1954	0.00884859
FBgn0039889	Arl4	-1.25161	0.0091602
FBgn0284248	Cyt-c-p	-1.38951	0.00926448
FBgn0003714	tko	-1.38184	0.00941049
FBgn0036726	QIL1	-1.06872	0.00941329
