## Supplementary material for "A Pvr–AP-1–Mmp1 signaling pathway is activated in astrocytes upon traumatic brain injury": Table S3: Table S3 Upregulated genes in each GO term.xlsx

### Sheet: Upregulated genes at 4h TBI
ID	Description	Gene Ratio	p value	adj. p value	q value	Gene ID	Count
GO:0030029	actin filament-based process	30/355	4.72625e-09	1.13531e-06	9.19015e-07	capu/chic/Arpc1/sqh/mys/Mlc-c/cora/cpb/Fim/WASp/cib/cindr/Arpc2/cpa/Cip4/RhoGAP92B/neo/Pak3/parvin/Setd3/ALiX/Vrp1/flr/rhea/capt/RhoGAP18B/spoon/PsGEF/Exo84/Frl	30
GO:0009611	response to wounding	16/355	9.33223e-07	6.09803e-05	4.93626e-05	chic/Jra/kay/sqh/Cad96Ca/Idgf4/Stam/drpr/Hml/Pvr/spict/Mmp1/NijA/spas/CG11089/Ect4	16
GO:0030041	actin filament polymerization	14/355	1.8336e-09	6.39011e-07	5.17269e-07	capu/chic/Arpc1/cpb/WASp/Arpc2/cpa/Cip4/RhoGAP92B/ALiX/Vrp1/flr/spoon/PsGEF	14
GO:0042060	wound healing	12/355	1.99783e-05	0.000852543	0.00069012	chic/Jra/kay/sqh/Cad96Ca/Idgf4/Stam/Hml/Pvr/Mmp1/NijA/CG11089	12
GO:0016197	endosomal transport	12/355	3.34922e-05	0.00132136	0.00106962	AnxB9/Stam/Mvb12/Vta1/CHMP2B/CG10103/Blos2/Chmp1/Vps24/Vps2/l(2)gd1/Exo84	12
GO:0071985	multivesicular body sorting pathway	8/355	3.18113e-07	2.55836e-05	2.07095e-05	AnxB9/Mvb12/Vta1/CHMP2B/CG10103/Chmp1/Vps24/Vps2	8
GO:0048678	response to axon injury	6/355	1.54199e-05	0.000671729	0.000543754	chic/kay/drpr/spict/spas/Ect4	6
p-value < 0.05

### Sheet: Upregulated genes at 24h TBI
ID	Description	Gene Ratio	p value	adj. p value	qvalue	Gene ID	Count
GO:0046677	response to antibiotic	10/292	4.81407e-05	0.0135463	0.012585	dnc/rl/Arf51F/Tsc1/Akap200/Bacc/Drat/CG17734/wfs1/Vrp1	10
GO:0008064	Actin polymerization or depolymerization	7/292	0.000526498	0.0363891	0.0338067	Arpc1/Lam/Ssrp/Whamy/RhoGAP92B/Vrp1/PsGEF	7
GO:0032956	regulation of actin cytoskeleton organization	9/292	0.000573657	0.0375088	0.0348469	Arpc1/Lam/Ssrp/Crk/Akap200/Whamy/RhoGAP92B/Vrp1/PsGEF	9
p-value < 0.05
